# Transcription factor lineages in plant-pathogenic fungi, connecting diversity with fungal virulence

**DOI:** 10.1101/2021.12.16.472873

**Authors:** Evan John, Karam B. Singh, Richard P. Oliver, Kar-Chun Tan

## Abstract

Plant-pathogenic fungi span diverse taxonomic lineages. Their host-infection strategies are often specialised and require the coordinated regulation of molecular virulence factors. Transcription factors (TFs) are fundamental regulators of gene expression, controlling development and virulence in plant pathogenic fungi. Recent research has established regulatory roles for several taxonomically conserved fungal TFs, but the evolution of specific virulence regulators is not well understood. This study sought to explore the representation of TFs across a taxonomically-diverse range of fungi, with a focus on plant pathogens. A significant trend was observed among the obligate, host-associated pathogens, which possess a reduced overall TF repertoire, alluding to a lack of pressure for maintaining diversity. A novel orthology-based analysis is then presented that refined TF classifications, traditionally based on the nature of the DNA-binding domains. Using this analysis, cases of TF over/underrepresentation across fungal pathogen lineages are systematically highlighted. Specific examples are then explored and discussed that included the TF orthologues of Ste12, Pf2 and EBR1, plus phytotoxic secondary-metabolite cluster regulators, which all presented novel and distinct evolutionary insights. Ultimately, as the examples presented demonstrate, this resource can be interrogated to guide functional studies that seek to characterise virulence-specific regulators and shed light on the factors underpinning plant pathogenicity.
