## Supplemental item 1 for "Transcription factor lineages in plant-pathogenic fungi, connecting diversity with fungal virulence"

### Sheet: Organism_metadata
Organism	Strain	Organism_code	Alt_name	Lifestyle*	Host_association*	Protein_count	TF_count	TF_fraction	Proteome_source	Proteome_ID	Citation	DOI	NCBI_taxID	NCBI_Taxonomy_name	Genus	Family	Order	Class	Phylum
Synchytrium endobioticum	MB42	SYNEN		Biotroph	Obligate	7895	210	0.0265991	Uniprot proteome (2020_05)	UP000317494	van de Vossenberg et al. 2019	10.1038/s41598-019-45128-9	286115	Synchytrium endobioticum	Synchytrium	Synchytriaceae	Synchytriales	Chytridiomycetes	Chytridiomycota
Synchytrium microbalum	JEL517	SYNMI		Saprophyte	Not host associated	6304	209	0.0331536	Uniprot proteome (2020_05)	UP000319731	van de Vossenberg et al. 2019	10.1038/s41598-019-45128-9	1806994	Synchytrium microbalum	Synchytrium	Synchytriaceae	Synchytriales	Chytridiomycetes	Chytridiomycota
Phycomyces blakesleeanus	NRRL 1555	PHYBL		Saprophyte	Not host associated	16155	757	0.0468586	Uniprot proteome (2020_05)	UP000077315	Corrachano et al. 2015	10.1016/j.cub.2016.04.038	763407	Phycomyces blakesleeanus NRRL 1555(-)	Phycomyces	Phycomycetaceae	Mucorales	Mucoromycetes	Mucoromycota
Choanephora cucurbitarum	KUS-F28377	CHOCU	Choanephora infundibulifera f. cucurbitarum	Necrotroph	Facultative	11924	600	0.0503187	Uniprot proteome (2020_05)	UP000093000	Min et al. 2017	10.1038/srep40432	101091	Choanephora cucurbitarum	Choanephora	Choanephoraceae	Mucorales	Mucoromycetes	Mucoromycota
Ustilago maydis	521	USTMA		Biotroph	Facultative	6806	279	0.0409932	Uniprot proteome (2020_05)	UP000000561	Kämper et al. 2006	10.1038/nature05248	237631	Ustilago maydis 521	Ustilago	Ustilaginaceae	Ustilaginales	Ustilaginomycetes	Basidiomycota
Sporisorium scitamineum	BSES15	SPOSC	Ustilago scitaminea	Biotroph	Facultative	7711	267	0.0346259	Uniprot proteome (2020_05)	UP000242770	Berkman et al. 2015	10.1371/journal.pone.0129318	49012	Sporisorium scitamineum	Sporisorium	Ustilaginaceae	Ustilaginales	Ustilaginomycetes	Basidiomycota
Sporisorium reilianum	SRZ2	SPORE		Biotroph	Facultative	6673	288	0.043159	Uniprot proteome (2020_05)	UP000008867	Schirawski et al. 2010	10.1126/science.1195330	999809	Sporisorium reilianum SRZ2	Sporisorium	Ustilaginaceae	Ustilaginales	Ustilaginomycetes	Basidiomycota
Ustilago hordei	Uh4875-4	USTHO		Biotroph	Facultative	7111	270	0.0379693	Uniprot proteome (2020_05)	UP000006174	Laurie et al. 2012	10.1105/tpc.112.097261	1228400	Ustilago hordei Uh4857-4	Ustilago	Ustilaginaceae	Ustilaginales	Ustilaginomycetes	Basidiomycota
Ustilago bromivora	UB2112	USTBR		Biotroph	Facultative	7220	296	0.0409972	Uniprot proteome (2020_05)	UP000179920	Rabe et al. 2016	10.7554/eLife.20522.001	307758	Ustilago bromivora	Ustilago	Ustilaginaceae	Ustilaginales	Ustilaginomycetes	Basidiomycota
Testicularia cyperi	MCA3645	TESCY		Biotroph	Facultative	7036	253	0.0359579	Uniprot proteome (2020_05)	UP000246740	Kijpornyongpan et al. 2018	10.1093/molbev/msy072	1882483	Testicularia cyperi	Testicularia	Anthracoideaceae	Ustilaginales	Ustilaginomycetes	Basidiomycota
Serendipita indica	DSM 11827	SERIN	Piriformospora indica	Symbiont	Facultative	11780	330	0.0280136	Uniprot proteome (2020_05)	UP000007148	Zuccaro et al. 2011	10.1371/journal.ppat.1002290	1109443	Serendipita indica DSM 11827	Serendipita	Serendipitaceae	Sebacinales	Agaricomycetes	Basidiomycota
Rhizoctonia solani	AG-3 Rhs1AP	RHIS3	Thanatephorus cucumeris	Necrotroph	Facultative	12711	417	0.0328062	Uniprot proteome (2020_05)	UP000030108	Cubeta 2014	10.1128/genomeA.01072-14	1086054	Rhizoctonia solani AG-3 Rhs1AP	Rhizoctonia	Ceratobasidiaceae	Cantharellales	Agaricomycetes	Basidiomycota
Rhizoctonia solani	AG1-IB	RHIS1	Thanatephorus cucumeris	Necrotroph	Facultative	12613	452	0.035836	Uniprot proteome (2020_05)	UP000059188	Wibberg 2013	10.1016/j.jbiotec.2012.12.010	1108050	Rhizoctonia solani AG-1 IB	Rhizoctonia	Ceratobasidiaceae	Cantharellales	Agaricomycetes	Basidiomycota
Coprinopsis cinerea	Okayama-7	COPCI	Hormographiella aspergillata	Saprophyte	Not host associated	13335	336	0.0251969	Uniprot proteome (2020_05)	UP000001861	Stajich et al. 2010	10.1073/pnas.1003391107	240176	Coprinopsis cinerea okayama7#130	Coprinopsis	Psathyrellaceae	Agaricales	Agaricomycetes	Basidiomycota
Agaricus bisporus var. burnettii	JB137-S8	AGABI		Saprophyte	Not host associated	11211	287	0.0255999	Uniprot proteome (2020_05)	UP000008493	Morin et al. 2012	10.1073/pnas.1206847109	597362	Agaricus bisporus var. burnettii JB137-S8	Agaricus	Agaricaceae	Agaricales	Agaricomycetes	Basidiomycota
Moniliophthora roreri	MCA 2997	MONRO	Crinipellis roreri	Hemibiotroph	Facultative	17976	503	0.0279818	Uniprot proteome (2020_05)	UP000017559	Meinhardt et al. 2014	10.1186/1471-2164-15-164	1381753	Moniliophthora roreri MCA 2997	Moniliophthora	Marasmiaceae	Agaricales	Agaricomycetes	Basidiomycota
Armillaria solidipes	28-4	ARMSO		Necrotroph	Facultative	20715	499	0.0240888	Uniprot proteome (2020_05)	UP000218334	Sipos et al. 2017	10.1038/s41559-018-0469-7	1076256	Armillaria solidipes	Armillaria	Physalacriaceae	Agaricales	Agaricomycetes	Basidiomycota
Armillaria ostoyae	C18/9	ARMOS	Armillariella ostoyae	Necrotroph	Facultative	22192	465	0.0209535	Uniprot proteome (2020_05)	UP000219338	Sipos et al. 2017	10.1038/s41559-018-0469-7	47428	Armillaria ostoyae	Armillaria	Physalacriaceae	Agaricales	Agaricomycetes	Basidiomycota
Heterobasidion irregulare	TC 32-1	HETIR	Heterobasidion annosum	Necrotroph	Facultative	13159	372	0.0282696	Uniprot proteome (2020_05)	UP000030671	Olson et al. 2012	10.1111/j.1469-8137.2012.04128.x	747525	Heterobasidion irregulare TC 32-1	Heterobasidion	Bondarzewiaceae	Russulales	Agaricomycetes	Basidiomycota
Rhodotorula toruloides	NP11	RHOTO	Rhodotorula gracilis	Saprophyte	Not host associated	8138	300	0.0368641	Uniprot proteome (2020_05)	UP000016926	Zhu et al. 2012	10.1038/ncomms2112	1130832	Rhodotorula toruloides NP11	Rhodotorula	Sporidiobolaceae	Sporidiobolales	Microbotryomycetes	Basidiomycota
Microbotryum lychnidis-dioicae	p1A1	MICLY	Microbotryum violaceum	Hemibiotroph	Obligate	7656	269	0.0351358	Uniprot proteome (2020_05)	UP000017200	Perlin et al. 2015	10.1186/s12864-015-1660-8	683840	Microbotryum lychnidis-dioicae p1A1 Lamole	Microbotryum	Microbotryaceae	Microbotryales	Microbotryomycetes	Basidiomycota
Puccinia triticina	1-1	PUCTR		Biotroph	Obligate	18488	229	0.0123864	Uniprot proteome (2020_05)	UP000005240	Cuomo et al. 2016	10.1534/g3.116.032797	630390	Puccinia triticina 1-1 BBBD Race 1	Puccinia	Pucciniaceae	Pucciniales	Pucciniomycetes	Basidiomycota
Puccinia graminis f. sp. tritici	Ug99	PUCGU		Biotroph	Obligate	19772	340	0.017196	Mycocosom	Puccinia graminis f. sp. tritici Ug99 haplotype A	Li et al. 2019	10.1038/s41467-019-12927-7	56615	Puccinia graminis f. sp. tritici	Puccinia	Pucciniaceae	Pucciniales	Pucciniomycetes	Basidiomycota
Puccinia graminis f. sp. tritici	21-0	PUCG2		Biotroph	Obligate	19164	324	0.0169067	Mycocosom	Puccinia graminis f. sp. tritici 21-0 haplotype A	Li et al. 2019	10.1038/s41467-019-12927-7	626357	Puccinia graminis f. sp. tritici 21-0	Puccinia	Pucciniaceae	Pucciniales	Pucciniomycetes	Basidiomycota
Puccinia striiformis	PST-78	PUCST		Biotroph	Obligate	19368	331	0.01709	Uniprot proteome (2020_05)	UP000054564	Cuomo et al. 2016	10.1534/g3.116.032797	1165861	Puccinia striiformis f. sp. tritici PST-78	Puccinia	Pucciniaceae	Pucciniales	Pucciniomycetes	Basidiomycota
Phakopsora pachyrhizi	MG2006	PHAPA	Physopella pachyrhizi	Biotroph	Obligate	20705	299	0.014441	Mycocosom	Phakopsora pachyrhizi MG2006 v1.0	Duplessis 2016 (JGI Project ID: 1097278)	10.3389/fpls.2016.00269	170000	Phakopsora pachyrhizi	Phakopsora	Phakopsoraceae	Pucciniales	Pucciniomycetes	Basidiomycota
Melampsora lini	CH5	MELLI		Biotroph	Obligate	16335	388	0.0237527	Mycocosom	Melampsora lini CH5	Nemri et al. 2014	10.3389/fpls.2014.00098	5261	Melampsora lini	Melampsora	Melampsoraceae	Pucciniales	Pucciniomycetes	Basidiomycota
Melampsora larici-populina	98AG31	MELLA		Biotroph	Obligate	16237	263	0.0161976	Uniprot proteome (2020_05)	UP000001072	Duplessis et al. 2011	10.1073/pnas.1019315108	747676	Melampsora larici-populina 98AG31	Melampsora	Melampsoraceae	Pucciniales	Pucciniomycetes	Basidiomycota
Mixia osmundae	IAM 14324	MIXOS		Biotroph	Facultative	6725	212	0.0315242	Uniprot proteome (2020_05)	UP000009131	Nishida et al. 2011	10.2323/jgam.57.63	764103	Mixia osmundae IAM 14324	Mixia	Mixiaceae	Mixiales	Mixiomycetes	Basidiomycota
Taphrina populi-salicis	CBS419.54	TAPPO		Biotroph	Facultative	6155	216	0.0350934	Uniprot proteome (2020_05)	Taphrina populi-salicis CBS419.54 v1.0	Hamelin 2016	(JGI Project ID: 1166952)	203085	Taphrina populi-salicis	Taphrina	Taphrinaceae	Taphrinales	Taphrinomycetes	Ascomycota
Saccharomyces cerevisiae	S288c	SACCE	Rhodotorula gracilis	Saprophyte	Not host associated	6049	246	0.0406679	Uniprot proteome (2020_05)	UP000002311	Engel et al. 2014	10.1534/g3.113.008995	559292	Saccharomyces cerevisiae S288C	Saccharomyces	Saccharomycetaceae	Saccharomycetales	Saccharomycetes	Ascomycota
Eremothecium gossypii	ATCC 10895	EREGO	Ashbya gossypii	Necrotroph	Facultative	4760	202	0.042437	Uniprot proteome (2020_05)	UP000000591	Dietrich et al. 2013	10.1534/g3.112.002881	284811	Eremothecium gossypii ATCC 10895	Eremothecium	Saccharomycetaceae	Saccharomycetales	Saccharomycetes	Ascomycota
Pyricularia oryzae	70-15	PYROR	Magnaporthe oryzae	Hemibiotroph	Facultative	12791	453	0.0354155	Uniprot proteome (2020_05)	UP000009058	Dean et al. 2005	10.1038/nature03449	242507	Pyricularia oryzae 70-15	Pyricularia	Pyriculariaceae	Magnaporthales	Sordariomycetes	Ascomycota
Pyricularia oryzae	MZ5-1-6 (millet)	PYROM	Magnaporthe oryzae	Hemibiotroph	Facultative	13479	450	0.0333853	Uniprot proteome (2020_05)	UP000294847	Gomez et al. 2019	10.1093/molbev/msz045	318829	Pyricularia oryzae	Pyricularia	Pyriculariaceae	Magnaporthales	Sordariomycetes	Ascomycota
Magnaporthiopsis poae	ATCC 64411	MAGPO	Magnaporthe poae	Necrotroph	Facultative	12335	439	0.0355898	Mycocosom	Magnaporthiopsis poae ATCC 64411	Okagaki et al. 2015	10.1534/g3.115.020057	644358	Magnaporthiopsis poae ATCC 64411	Magnaporthiopsis	Magnaporthaceae	Magnaporthales	Sordariomycetes	Ascomycota
Gaeumannomyces graminis	R3-111a-1	GAEGR	Gaeumannomyces graminis var. tritici	Necrotroph	Facultative	14597	462	0.0316503	Uniprot proteome (2020_05)	UP000006039	Ma et al. 2010	INSDC Assembly GCA_000145635.1	644352	Gaeumannomyces tritici R3-111a-1	Gaeumannomyces	Magnaporthaceae	Magnaporthales	Sordariomycetes	Ascomycota
Valsa pyri	SXYL134	VALPI	Valsa mali var. pyri	Necrotroph	Facultative	10741	394	0.0366819	Uniprot proteome (2020_05)	UP000078576	Yin et al. 2015	10.1111/nph.13544	694573	Valsa mali var. pyri	Valsa	Valsaceae	Diaporthales	Sordariomycetes	Ascomycota
Valsa mali	03-8	VALMA	Cytospora sacculus	Necrotroph	Facultative	11147	417	0.0374092	Uniprot proteome (2020_05)	UP000078559	Yin et al. 2015	10.1111/nph.13544	105487	Valsa mali	Valsa	Valsaceae	Diaporthales	Sordariomycetes	Ascomycota
Cytospora leucostoma	SXYLt	CYTLE	Valsa leucostoma/Leucostoma leucostoma	Necrotroph	Facultative	10071	359	0.0356469	Uniprot proteome (2020_05)	UP000285146	Yin et al. 2015	10.1111/nph.13544	1230097	Cytospora leucostoma	Cytospora	Valsaceae	Diaporthales	Sordariomycetes	Ascomycota
Diaporthe helianthi	7/96	DIAHE	Phomopsis helianthi	Necrotroph	Facultative	13137	430	0.032732	Uniprot proteome (2020_05)	UP000094444	Ruocco et al. 2018	10.1186/s12864-017-4405-z	158607	Diaporthe helianthi	Diaporthe	Diaporthaceae	Diaporthales	Sordariomycetes	Ascomycota
Cryphonectria parasitica	EP155	CRYPA		Necrotroph	Facultative	11609	442	0.0380739	Mycocosom	Cryphonectria parasitica EP155 v2.0	Crouch et al. 2020	10.1094/PHYTO-12-19-0478-A	660469	Cryphonectria parasitica EP155	Cryphonectria	Cryphonectriaceae	Diaporthales	Sordariomycetes	Ascomycota
Podospora anserina	S mat+	PODAN	Triangularia anserina	Saprophyte	Not host associated	10657	421	0.0395046	Uniprot proteome (2020_05)	UP000001197	Grognet et al. 2014	10.1534/genetics.113.159988	515849	Podospora anserina S mat+	Podospora	Chaetomiaceae	Sordariales	Sordariomycetes	Ascomycota
Neurospora crassa	ATCC 24698	NEUCR		Saprophyte	Not host associated	9759	384	0.0393483	Uniprot proteome (2020_05)	UP000001805	Galagan et al. 2003	10.1038/nature01554	367110	Neurospora crassa OR74A	Neurospora	Sordariaceae	Sordariales	Sordariomycetes	Ascomycota
Ophiostoma novo-ulmi	H327	OPHNO		Hemibiotroph	Facultative	8640	437	0.0505787	Mycocosom	Ophiostoma novo-ulmi subsp. novo-ulmi H327	Forgetta et al. 2013	10.7171/jbt.12-2401-005	1224258	Ophiostoma novo-ulmi subsp. novo-ulmi H327	Ophiostoma	Ophiostomataceae	Ophiostomatales	Sordariomycetes	Ascomycota
Verticillium nonalfalfae	VnAa140	VERNO		Hemibiotroph	Facultative	9427	455	0.0482656	Uniprot proteome (2020_05)	UP000267145	Kasson et al. 2019	10.1128/MRA.01619-18	1051616	Verticillium nonalfalfae	Verticillium	Plectosphaerellaceae	Glomerellales	Sordariomycetes	Ascomycota
Verticillium longisporum	VL1	VERLO	Verticillium dahliae var. longisporum	Hemibiotroph	Facultative	20580	882	0.0428571	Uniprot proteome (2020_05)	UP000044602	Fogelqvist 2015	10.1186/s12864-017-4407-x	100787	Verticillium longisporum	Verticillium	Plectosphaerellaceae	Glomerellales	Sordariomycetes	Ascomycota
Verticillium dahliae	JR2	VERDJ		Hemibiotroph	Facultative	11404	536	0.0470011	Other	https://fungi.ensembl.org/Verticillium_dahliaejr2/Info/Index	de Jonge et al. 2012	10.1101/gr.152660.112	1202531	Verticillium dahliae JR2	Verticillium	Plectosphaerellaceae	Glomerellales	Sordariomycetes	Ascomycota
Verticillium dahliae	MPI-CAGE-AT-0001	VERDM		Symbiont	Facultative	12343	550	0.0445597	Mycocosom	Verticillium dahliae MPI-CAGE-AT-0001 v1.0	Martin 2016	(JGI Project ID: 1103683)	27337	Verticillium dahliae	Verticillium	Plectosphaerellaceae	Glomerellales	Sordariomycetes	Ascomycota
Verticillium dahliae	VdLs.17	VERDA		Hemibiotroph	Facultative	10530	483	0.0458689	Uniprot proteome (2020_05)	UP000001611	Klosterman et al. 2011	10.1371/journal.ppat.1002137	498257	Verticillium dahliae VdLs.17	Verticillium	Plectosphaerellaceae	Glomerellales	Sordariomycetes	Ascomycota
Colletotrichum orbiculare	MAFF 240422	COLOR	Colletotrichum lagenarium	Hemibiotroph	Facultative	13227	608	0.0459666	Uniprot proteome (2020_05)	UP000014480	Gan et al. 2019	10.1094/MPMI-12-18-0352-A	1213857	Colletotrichum orbiculare MAFF 240422	Colletotrichum	Glomerellaceae	Glomerellales	Sordariomycetes	Ascomycota
Colletotrichum gloeosporioides	Cg-14	COLGL	Glomerella cingulata	Hemibiotroph	Facultative	16388	579	0.0353307	Uniprot proteome (2020_05)	UP000015530	Alkan et al. 2013	10.1094/MPMI-03-13-0080-R	1237896	Colletotrichum gloeosporioides Cg-14	Colletotrichum	Glomerellaceae	Glomerellales	Sordariomycetes	Ascomycota
Colletotricum fructicola	Nara gc5	COLFR	Colletotrichum gloeosporioides (strain Nara gc5)	Hemibiotroph	Facultative	15380	627	0.0407672	Uniprot proteome (2020_05)	UP000011096	Gan et al. 2013	10.1111/nph.12085	1213859	Colletotrichum fructicola Nara gc5	Colletotrichum	Glomerellaceae	Glomerellales	Sordariomycetes	Ascomycota
Colletotrichum higginsianum	IMI 349063	COLHI		Hemibiotroph	Facultative	14636	628	0.0429079	Uniprot proteome (2020_05)	UP000092177	Zampounis et al. 2016	10.1128/genomeA.00821-16	759273	Colletotrichum higginsianum IMI 349063	Colletotrichum	Glomerellaceae	Glomerellales	Sordariomycetes	Ascomycota
Colletotrichum graminicola	M1.001	COLGR	Glomerella graminicola	Hemibiotroph	Facultative	12019	517	0.0430152	Uniprot proteome (2020_05)	UP000008782	O'Connell et al. 2012	10.1038/ng.2372. Epub	645133	Colletotrichum graminicola M1.001	Colletotrichum	Glomerellaceae	Glomerellales	Sordariomycetes	Ascomycota
Ustilaginoidea virens	UV-8b	USTVI	Villosiclava virens/Claviceps virens	Biotroph	Facultative	8421	319	0.0378815	Uniprot proteome (2020_05)	UP000027002	Zhang et al. 2014	10.1038/ncomms4849	1159556	Ustilaginoidea virens	Ustilaginoidea	Clavicipitaceae	Hypocreales	Sordariomycetes	Ascomycota
Claviceps purpurea	20.1	CLAPU	Sphacelia segetum	Biotroph	Facultative	8814	339	0.0384615	Uniprot proteome (2020_05)	UP000016801	Schardl et al. 2013	10.1371/journal.pgen.1003323	1111077	Claviceps purpurea 20.1	Claviceps	Clavicipitaceae	Hypocreales	Sordariomycetes	Ascomycota
Trichoderma atroviride	ATCC 20476	TRIAT	Hypocrea atroviridis	Symbiont	Facultative	11815	615	0.0520525	Uniprot proteome (2020_05)	UP000005426	Kubucek et al. 2011	10.1186/gb-2011-12-4-r40	452598	Trichoderma atroviride IMI 206040	Trichoderma	Hypocreaceae	Hypocreales	Sordariomycetes	Ascomycota
Neonectria ditissima	R09/05	NEODI	Cylindrocarpon willkommii/Nectria ditissima	Necrotroph	Facultative	12683	728	0.0573997	Uniprot proteome (2020_05)	UP000050424	Gomez-Cortecero et al. 2015	10.1128/genomeA.01243-15	78410	Neonectria ditissima	Neonectria	Nectriaceae	Hypocreales	Sordariomycetes	Ascomycota
Fusarium verticillioides	FGSC 7600	FUSVE	Gibberella moniliformis	Hemibiotroph	Facultative	15889	899	0.05658	Uniprot proteome (2020_05)	UP000009096	Ma et al. 2010	10.1038/nature08850	334819	Fusarium verticillioides 7600	Fusarium	Nectriaceae	Hypocreales	Sordariomycetes	Ascomycota
Fusarium fujikuroi	IMI 58289	FUSFU	Gibberella fujikuroi	Hemibiotroph	Facultative	14792	904	0.0611141	Uniprot proteome (2020_05)	UP000016800	Wiemann et al. 2013	10.1371/journal.ppat.1003475	1279085	Fusarium fujikuroi IMI 58289	Fusarium	Nectriaceae	Hypocreales	Sordariomycetes	Ascomycota
Fusarium oxysporum	Fo5176	FUSOX		Hemibiotroph	Facultative	17784	1056	0.0593792	Uniprot proteome (2020_05)	UP000002489	Thatcher et al. 2012	10.1094/MPMI-08-11-0212	660025	Fusarium oxysporum Fo5176	Fusarium	Nectriaceae	Hypocreales	Sordariomycetes	Ascomycota
Fusarium oxysporum f. sp. cubense	TR4	FUSOC	Fusarium cubense	Hemibiotroph	Facultative	16749	920	0.0549287	Uniprot proteome (2020_05)	UP000321331	Warmington et al 2019	10.1128/MRA.00904-19	61366	Fusarium oxysporum f. sp. cubense	Fusarium	Nectriaceae	Hypocreales	Sordariomycetes	Ascomycota
Fusarium oxysporum f. sp. lycopersici	4287	FUSOL		Hemibiotroph	Facultative	16646	746	0.0448156	Uniprot proteome (2020_05)	UP000009097	Ma et al. 2010	10.1038/nature08850	426428	Fusarium oxysporum f. sp. lycopersici 4287	Fusarium	Nectriaceae	Hypocreales	Sordariomycetes	Ascomycota
Fusarium oxysporum	Fo47	FUSO4		Symbiont	Facultative	21661	1493	0.0689257	Uniprot proteome (2020_05)	UP000030766	Ma et al. 2011	INSDC Assembly GCA_000271705.2	660027	Fusarium oxysporum Fo47	Fusarium	Nectriaceae	Hypocreales	Sordariomycetes	Ascomycota
Fusarium pseudograminearum	CS3096	FUSPS		Hemibiotroph	Facultative	12448	616	0.0494859	Uniprot proteome (2020_05)	UP000007978	Gardiner et al. 2012	10.1371/journal.ppat.1002952	1028729	Fusarium pseudograminearum CS3096	Fusarium	Nectriaceae	Hypocreales	Sordariomycetes	Ascomycota
Fusarium graminearum	PH-1	FUSGR	Gibberella zeae	Hemibiotroph	Facultative	14161	705	0.0497846	Uniprot proteome (2020_05)	UP000070720	King et al. 2015	10.1186/s12864-015-1756-1	229533	Fusarium graminearum PH-1	Fusarium	Nectriaceae	Hypocreales	Sordariomycetes	Ascomycota
Fusarium solani	77-13-4	FUSSO	Nectria haematococca	Hemibiotroph	Facultative	15709	962	0.0612388	Uniprot proteome (2020_05)	UP000005206	Coleman et al. 2009	10.1371/journal.pgen.1000618	660122	Fusarium vanettenii 77-13-4	Fusarium	Nectriaceae	Hypocreales	Sordariomycetes	Ascomycota
Sarocladium strictum	DS1bioAY4a	SARST	Acremonium strictum	Symbiont	Facultative	13158	874	0.0664235	Mycocosom	Acremonium strictum DS1bioAY4a v1.0	Hansel 2014	(JGI Project ID: 1029426)	5046	Sarocladium strictum	Sarocladium	Sarocladiaceae	Hypocreales	Sordariomycetes	Ascomycota
Rosellinia necatrix	W97	ROSNE		Necrotroph	Facultative	12440	460	0.0369775	Uniprot proteome (2020_05)	UP000054516	Shimizu et al. 2016	10.1094/PHYTO-11-17-0365-R	77044	Rosellinia necatrix	Rosellinia	Xylariaceae	Xylariales	Sordariomycetes	Ascomycota
Daldinia eschscholtzii	EC12	DALES	Daldinia sp. EC12	Symbiont	Facultative	11156	455	0.0407852	Uniprot proteome (2020_05)	UP000243732	Wu et al. 2017	10.1007/s00253-017-8091-1	1001832	Daldinia sp. EC12	Daldinia	Hypoxylaceae	Xylariales	Sordariomycetes	Ascomycota
Microdochium bolleyi	J235TASD1	MICBO		Symbiont	Facultative	13164	592	0.0449711	Uniprot proteome (2020_05)	UP000070501	David et al. 2016	10.1128/genomeA.00270-16	196109	Microdochium bolleyi	Microdochium	Microdochiaceae	Xylariales	Sordariomycetes	Ascomycota
Sclerotinia sclerotiorum	1980	SCLSC	Whetzelinia sclerotiorum	Necrotroph	Facultative	11101	534	0.0481038	Uniprot proteome (2020_05)	UP000177798	Derbyshire et al. 2017	10.1093/gbe/evx030	665079	Sclerotinia sclerotiorum 1980	Sclerotinia	Sclerotiniaceae	Helotiales	Leotiomycetes	Ascomycota
Botrytis cinerea	B05.10	BOTC5	Botryotinia fuckeliana	Necrotroph	Facultative	13050	622	0.0476628	Uniprot proteome (2020_05)	UP000001798	van Kan et al. 2017	10.1111/mpp.12384	332648	Botrytis cinerea B05.10	Botrytis	Sclerotiniaceae	Helotiales	Leotiomycetes	Ascomycota
Botrytis cinerea	T4	BOTC4	Botryotinia fuckeliana	Necrotroph	Facultative	16338	496	0.0303587	Uniprot proteome (2020_05)	UP000008177	Staats et al. 2012	10.1128/EC.00164-12	999810	Botrytis cinerea T4	Botrytis	Sclerotiniaceae	Helotiales	Leotiomycetes	Ascomycota
Sclerotinia borealis	F-4128	SCLBO		Necrotroph	Facultative	10165	413	0.0406296	Uniprot proteome (2020_05)	UP000019487	Mardanov et al. 2014	10.1128/genomeA.01175-13	1432307	Sclerotinia borealis F-4128	Sclerotinia	Sclerotiniaceae	Helotiales	Leotiomycetes	Ascomycota
Monilinia laxa	Mlax316	MONLA	Sclerotinia laxa	Necrotroph	Facultative	11157	364	0.0326253	Uniprot proteome (2020_05)	UP000326757	de Miccolis et al. 2019	10.1128/genomeA.00214-18	61186	Monilinia laxa	Monilinia	Sclerotiniaceae	Helotiales	Leotiomycetes	Ascomycota
Rhynchosporium commune	UK7	RHYCO		Hemibiotroph	Facultative	12210	438	0.0358722	Uniprot proteome (2020_05)	UP000178129	Guldener 2016	10.1186/s12864-016-3299-5	914237	Rhynchosporium commune	Rhynchosporium	incertae sedis	Helotiales	Leotiomycetes	Ascomycota
Phialocephala scopiformis	CBS 120377	PHISC		Symbiont	Facultative	18561	857	0.0461721	Uniprot proteome (2020_05)	UP000070700	Walker et al. 2015	10.1128/genomeA.01768-15	149040	Phialocephala scopiformis	Phialocephala	Mollisiaceae	Helotiales	Leotiomycetes	Ascomycota
Golovinomyces cichoracearum	UCSC1	GOLCI	Erysiphe cichoracearum	Biotroph	Obligate	6646	226	0.0340054	Uniprot proteome (2020_05)	UP000285405	Wu et al. 2018	10.1186/s12864-018-5069-z	62708	Golovinomyces cichoracearum	Golovinomyces	Erysiphaceae	Erysiphales	Leotiomycetes	Ascomycota
Erysiphe necator	C	ERYNE	Uncinula necator	Biotroph	Obligate	6482	217	0.0334773	Uniprot proteome (2020_05)	UP000030854	Jones et al. 2014	10.1186/1471-2164-15-1081	52586	Erysiphe necator	Erysiphe	Erysiphaceae	Erysiphales	Leotiomycetes	Ascomycota
Blumeria graminis f. sp. tritici	96224	BLUGT	Erysiphe graminis/Oidium monilioides f. sp. trititci	Biotroph	Obligate	6425	189	0.0294163	Mycocosom	Blumeria graminis f. sp. tritici 96224 v3.16	Müller et al. 2019	10.1111/nph.15529	1268274	Blumeria graminis f. sp. tritici 96224	Blumeria	Erysiphaceae	Erysiphales	Leotiomycetes	Ascomycota
Blumeria graminis f. sp. hordei	DH14	BLUGH	Erysiphe graminis/Oidium monilioides f. sp. hordei	Biotroph	Obligate	7118	232	0.0325934	Mycocosom	Blumeria graminis f. sp. hordei DH14	Frantzeskakis et al. 2018	10.1186/s12864-018-4750-6	546991	Blumeria graminis f. sp. hordei DH14	Blumeria	Erysiphaceae	Erysiphales	Leotiomycetes	Ascomycota
Xylona heveae	CBS 132557	XYLHE		Symbiont	Facultative	8201	368	0.0448726	Uniprot proteome (2020_05)	UP000076632	Gazis et al. 2016	10.1016/j.funbio.2015.10.002	1328760	Xylona heveae TC161	Xylona	Xylonaceae	Xylonales	Xylonomycetes	Ascomycota
Penicillium expansum	MD-8	PENEX		Necrotroph	Facultative	11060	558	0.0504521	Uniprot proteome (2020_05)	UP000030143	Ballester et al. 2012	10.1094/MPMI-09-14-0261-FI	27334	Penicillium expansum	Penicillium	Aspergillaceae	Eurotiales	Eurotiomycetes	Ascomycota
Penicillium digitatum	PHI26	PENDI		Necrotroph	Facultative	9101	392	0.0430722	Uniprot proteome (2020_05)	UP000009882	Marcet-Houben et al. 2012	10.1186/1471-2164-13-646	1170229	Penicillium digitatum	Penicillium	Aspergillaceae	Eurotiales	Eurotiomycetes	Ascomycota
Aspergillus nidulans	FGSC A4	ASPNI	Emericella nidulans	Saprophyte	Not host associated	10558	590	0.0558818	Uniprot proteome (2020_05)	UP000000560	Wortman et al. 2008	10.1016/j.fgb.2008.12.003	227321	Aspergillus nidulans FGSC A4	Aspergillus	Aspergillaceae	Eurotiales	Eurotiomycetes	Ascomycota
Aspergillus flavus	NRRL3357	ASPFN		Necrotroph	Facultative	13500	640	0.0474074	Uniprot proteome (2020_05)	UP000001875	Nierman et al. 2015	10.1128/genomeA.00168-15	332952	Aspergillus flavus NRRL3357	Aspergillus	Aspergillaceae	Eurotiales	Eurotiomycetes	Ascomycota
Aspergillus flavus	Af70	ASPF7		Necrotroph	Facultative	13198	768	0.0581906	Uniprot proteome (2020_05)	UP000032444	Gilbert et al. 2018	10.1371/journal.pone.0199169	1392242	Aspergillus flavus AF70	Aspergillus	Aspergillaceae	Eurotiales	Eurotiomycetes	Ascomycota
Venturia pirina	PRI2	VENPI	Venturia pirina	Hemibiotroph	Facultative	11890	370	0.0311186	Mycocosom	Venturia pirina	Deng et al. 2017	10.1186/s12864-017-3699-1	415593	Venturia pirina	Venturia	Venturiaceae	Venturiales	Dothideomycetes	Ascomycota
Venturia inaequalis	Vi1	VENIN	Fusicladium pomi/Sphaerella inaequalis	Hemibiotroph	Facultative	13233	443	0.0334769	Mycocosom	Venturia inaequalis	Deng et al. 2017	10.1186/s12864-017-3699-1	5025	Venturia inaequalis	Venturia	Venturiaceae	Venturiales	Dothideomycetes	Ascomycota
Venturia effusa	albino	VENEF	Fusicladium effusum	Hemibiotroph	Facultative	10819	370	0.0341991	Uniprot proteome (2020_05)	UP000316270	Young et al. 2019	10.1101/746198	50376	Venturia effusa	Venturia	Venturiaceae	Venturiales	Dothideomycetes	Ascomycota
Pyrenophora tritici-repentis	Pt-1C-BFP	PYRTR	Drechslera tritici-repentis	Necrotroph	Facultative	12062	398	0.0329962	Uniprot proteome (2020_05)	UP000001471	Manning et al. 2013	10.1534/g3.112.004044	426418	Pyrenophora tritici-repentis Pt-1C-BFP	Pyrenophora	Pleosporaceae	Pleosporales	Dothideomycetes	Ascomycota
Pyrenophora teres f. teres	0-1	PYRTE	Drechslera teres f. teres	Necrotroph	Facultative	11705	418	0.0357112	Uniprot proteome (2020_05)	UP000001067	Ellwood et al. 2010	10.1186/gb-2010-11-11-r109	861557	Pyrenophora teres f. teres 0-1	Pyrenophora	Pleosporaceae	Pleosporales	Dothideomycetes	Ascomycota
Stemphylium lycopersici	CIDEFI 213	STELY	Thyrospora lycopersici	Necrotroph	Facultative	9079	444	0.0489041	Uniprot proteome (2020_05)	UP000249619	Franco et al. 2018	10.1128/genomeA.01069-15	183478	Stemphylium lycopersici	Stemphylium	Pleosporaceae	Pleosporales	Dothideomycetes	Ascomycota
Exserohilum turcicum	28A	EXSTU	Setosphaeria turcica	Hemibiotroph	Facultative	11687	497	0.0425259	Uniprot proteome (2020_05)	UP000016935	Condon et al. 2013	10.1371/journal.pgen.1003233	671987	Exserohilum turcica Et28A	Exserohilum	Pleosporaceae	Pleosporales	Dothideomycetes	Ascomycota
Bipolaris zeicola	26-R-13 v1.0	BIPZE	Cochliobolus carbonum	Necrotroph	Facultative	12851	499	0.0388297	Uniprot proteome (2020_05)	UP000053841	Condon et al. 2013	10.1371/journal.pgen.1003233	930089	Bipolaris zeicola 26-R-13	Bipolaris	Pleosporaceae	Pleosporales	Dothideomycetes	Ascomycota
Bipolaris victoriae	FI3	BIPVI	Cochliobolus victoriae	Necrotroph	Facultative	12879	521	0.0404535	Uniprot proteome (2020_05)	UP000054337	Condon et al. 2013	10.1371/journal.pgen.1003233	930091	Bipolaris victoriae FI3	Bipolaris	Pleosporaceae	Pleosporales	Dothideomycetes	Ascomycota
Bipolaris maydis	C5	BIPMA	Cochliobolus heterostrophus	Necrotroph	Facultative	12857	520	0.0404449	Uniprot proteome (2020_05)	UP000016936	Condon et al. 2013	10.1371/journal.pgen.1003233	701091	Bipolaris maydis C5	Bipolaris	Pleosporaceae	Pleosporales	Dothideomycetes	Ascomycota
Bipolaris sorokiniana	ND90Pr	BIPSO	Cochliobolus sativus	Hemibiotroph	Facultative	12174	510	0.0418926	Uniprot proteome (2020_05)	UP000016934	Condon et al. 2013	10.1371/journal.pgen.1003233	665912	Bipolaris sorokiniana ND90Pr	Bipolaris	Pleosporaceae	Pleosporales	Dothideomycetes	Ascomycota
Bipolaris oryzae	WK1C	BIPOR	Cochliobolus miyabeanus	Necrotroph	Facultative	12000	492	0.041	Uniprot proteome (2020_05)	UP000054032	Condon et al. 2013	10.1371/journal.pgen.1003233	930090	Bipolaris oryzae WK1C	Bipolaris	Pleosporaceae	Pleosporales	Dothideomycetes	Ascomycota
Alternaria solani	BMP0185	ALTSO		Necrotroph	Facultative	12258	389	0.0317344	Mycocosom	Alternaria solani BMP0185	Dang et al. 2016	10.1186/s12864-015-1430-7	48100	Alsternaira solani	Alternaria	Pleosporaceae	Pleosporales	Dothideomycetes	Ascomycota
Alternaria alternata	MPI-PUGE-AT-0064	ALTAM		Symbiont	Facultative	13086	533	0.0407306	Mycocosom	Alternaria alternata MPI-PUGE-AT-0064	Martin 2016	(JGI Project ID: 1103683)	5599	Alternaria alternata	Alternaria	Pleosporaceae	Pleosporales	Dothideomycetes	Ascomycota
Alternaria alternata	SRC1lrK2f	ALTAL	Torula alternata	Necrotroph	Facultative	13463	577	0.0428582	Uniprot proteome (2020_05)	UP000077248	Zeiner et al. 2016	10.1371/journal.pone.0157844	5599	Alternaria alternata	Alternaria	Pleosporaceae	Pleosporales	Dothideomycetes	Ascomycota
Alternaria brassicicola	Abra43	ALTBR	Helminthosporium brassicicola	Necrotroph	Facultative	12456	385	0.0309088	Other	https://bbric-pipelines.toulouse.inra.fr/myGenomeBrowser?browse=1&portalname=Alternaria_brassicicola&owner=martial.briand@inrae.fr&key=AbGbMAVd	Belmas et al. 2018	10.1128/genomeA.01559-17	29001	Alternaria brassicicola	Alternaria	Pleosporaceae	Pleosporales	Dothideomycetes	Ascomycota
Leptosphaeria maculans	JN3	LEPMA	Phoma lingam	Hemibiotroph	Facultative	13047	406	0.0311183	Other	http://www.genoscope.cns.fr/externe/leptolife/assemblies.html	Dutreux et al. 2018	10.1038/sdata.2018.235	985895	Leptosphaeria maculans JN3	Leptosphaeria	Leptosphaeriaceae	Pleosporales	Dothideomycetes	Ascomycota
Leptosphaeria biglobosa	G12-14	LEPBI	Plenodomus biglobosus	Necrotroph	Facultative	12678	426	0.0336015	Other	http://www.genoscope.cns.fr/externe/leptolife/assemblies.html	Dutreux et al. 2018	10.1038/sdata.2018.235	220672	Leptosphaeria biglobosa	Leptosphaeria	Leptosphaeriaceae	Pleosporales	Dothideomycetes	Ascomycota
Parastagonospora nodorum	SN15	PARNO	Phaeosphaeria nodorum	Necrotroph	Facultative	13944	545	0.0390849	Other	https://github.com/robsyme/Parastagonospora_nodorum_SN15/tree/master/seq	Syme at al. 2016	10.1371/journal.pone.0147221	321614	Parastagonospora nodorum SN15	Parastagonospora	Phaeosphaeriaceae	Pleosporales	Dothideomycetes	Ascomycota
Ascochyta rabeii	ArDII	ASCRA	Didymella rabiei	Necrotroph	Facultative	10558	462	0.0437583	Uniprot proteome (2020_05)	UP000076837	Verma et al. 2016	10.1038/srep24638	5454	Ascochyta rabiei	Ascochyta	Didymellaceae	Pleosporales	Dothideomycetes	Ascomycota
Periconia macrospinosa	DSE2036	PERMA		Symbiont	Facultative	18722	775	0.0413952	Uniprot proteome (2020_05)	UP000244855	Knapp et al. 2018	10.1038/s41598-018-24686-4	97972	Periconia macrospinosa	Periconia	Periconiaceae	Pleosporales	Dothideomycetes	Ascomycota
Macrophomina phaseolina	MS6	MACPH		Necrotroph	Facultative	13801	476	0.0344903	Uniprot proteome (2020_05)	UP000007129	Islam et al. 2012	10.1186/1471-2164-13-493	1126212	Macrophomina phaseolina MS6	Macrophomina	Botryosphaeriaceae	Botryosphaeriales	Dothideomycetes	Ascomycota
Sphaerulina musiva	SO2202	SPHMU	Mycosphaerella populorum/Septoria musiva	Necrotroph	Facultative	10154	373	0.0367343	Uniprot proteome (2020_05)	UP000016931	Ohm et al. 2012	10.1371/journal.ppat.1003037	692275	Sphaerulina musiva SO2202	Sphaerulina	Mycosphaerellaceae	Mycosphaerellales	Dothideomycetes	Ascomycota
Cercospora beticola	09-40	CERBE		Hemibiotroph	Facultative	12433	506	0.0406981	Uniprot proteome (2020_05)	UP000230605	de Jonge et al. 2018	10.1073/pnas.1712798115	122368	Cercospora beticola	Cercospora	Mycosphaerellaceae	Mycosphaerellales	Dothideomycetes	Ascomycota
Pseudocercospora fijiensis	CIRAD86	PSEFI	Cercospora fijiensis, Mycosphaerella fijiensis	Hemibiotroph	Facultative	13062	397	0.0303935	Uniprot proteome (2020_05)	UP000016932	Ohm et al. 2012	10.1371/journal.ppat.1003037	383855	Pseudocercospora fijiensis CIRAD86	Pseudocercospora	Mycosphaerellaceae	Mycosphaerellales	Dothideomycetes	Ascomycota
Pseudocercospora eumusae	CBS114824	PSEEU	Mycosphaerella eumusae/Septoria eumusae	Hemibiotroph	Facultative	10939	395	0.0361093	Uniprot proteome (2020_05)	UP000070133	Chang et al. 2015	10.1371/journal.pgen.1005904	321146	Pseudocercospora eumusae	Pseudocercospora	Mycosphaerellaceae	Mycosphaerellales	Dothideomycetes	Ascomycota
Passalora fulva	0WU	PASFU	Cladosporium fulvum	Hemibiotroph	Facultative	14127	437	0.0309337	Mycocosom	Cladosporium fulvum v1.0	de Wit et al. 2012	10.1371/journal.pgen.1003088	5499	Passalora fulva	Passalora	Mycosphaerellaceae	Mycosphaerellales	Dothideomycetes	Ascomycota
Dothistroma septosporum	NZE10	DOTSE	Mycosphaerella pini	Hemibiotroph	Facultative	12414	422	0.0339939	Uniprot proteome (2020_05)	UP000016933	de Wit et al. 2012	10.1371/journal.pgen.1003088	675120	Dothistroma septosporum NZE10	Dothistroma	Mycosphaerellaceae	Mycosphaerellales	Dothideomycetes	Ascomycota
Ramularia collo-cygni	URUG2	RAMCO	Ophiocladium hordei	Hemibiotroph	Facultative	11621	435	0.0374322	Uniprot proteome (2020_05)	UP000225277	Stam et al. 2018	10.1101/215418	112498	Ramularia collo-cygni	Ramularia	Mycosphaerellaceae	Mycosphaerellales	Dothideomycetes	Ascomycota
Zymoseptoria tritici	IPO323	ZYMTI	Mycosphaerella graminicola	Hemibiotroph	Facultative	10972	341	0.0310791	Uniprot proteome (2020_05)	UP000008062	Goodwin et al. 2011	10.1371/journal.pgen.1002070	336722	Zymoseptoria tritici IPO323	Zymoseptoria	Mycosphaerellaceae	Mycosphaerellales	Dothideomycetes	Ascomycota
Zymoseptoria brevis	Zb18110	ZYMBR		Hemibiotroph	Facultative	10566	366	0.0346394	Uniprot proteome (2020_05)	UP000033647	Grandaubert et al. 2015	10.1534/g3.115.017731	1047168	Zymoseptoria brevis	Zymoseptoria	Mycosphaerellaceae	Mycosphaerellales	Dothideomycetes	Ascomycota
Zymoseptoria tritici	ST99CH_3D7	ZYMTS	Mycosphaerella graminicola	Hemibiotroph	Facultative	11722	377	0.0321617	Uniprot proteome (2020_05)	UP000215127	Plissonneau 2016	10.1186/s12915-017-0457-4	1276538	Zymoseptoria tritici ST99CH_3D7	Zymoseptoria	Mycosphaerellaceae	Mycosphaerellales	Dothideomycetes	Ascomycota
*Lifestyle and host dependence: based on descriptions in cited literature/proteome source or other publication summaries (Hane et al. 2020; Möller and Stuckenbrock 2017)
