## Supplemental item 2 for "Transcription factor lineages in plant-pathogenic fungi, connecting diversity with fungal virulence"

### Sheet: TF_domains_Shelest_2017
Interpro_ID	Pfam/Superfam_ID	Domain_name	Total	Shelest_2017
IPR001138	PF00172	Zn cluster (Zn(2)-C6 fungal-type DNA-binding domain)	32023	1
IPR007219	PF04082	Fungal transcription factor (Fungal_trans): Not DBD occurs in Zn finger TFs	14658	1
IPR013087	PF00096	C2H2 type (new)	11436	0
IPR009057	PF00046	Homeobox domain	4777	1
IPR004827	PF00170	bZIP transcription factor	3168	1
IPR004827	PF07716	Basic region leucine zipper: Redundant PF00170	3168	1
IPR000571	PF00642	Zinc finger, CCCH-type	2932	1
IPR007087	PF00096	Zinc finger, C2H2 type: Redundant with IPR013087	2926	1
IPR001005	PF00249	SANT/Myb domain	2724	0
IPR011598	PF00010	Helix-loop-helix DNA-binding domain	1880	1
IPR009071	PF00505, PF09011	High mobility group box domain	1562	0
IPR001356	PF00046	Homeobox domain: Redundant with IPR009057	1548	1
IPR000679	PF00320	GATA zinc finger	1541	1
IPR001766	PF00250	Fork head domain	859	1
IPR003958	PF00808	Transcription factor CBF/NF-Y/archaeal histone domain	746	1
IPR000232	PF00447	HSF-type DNA-binding	711	1
IPR003163	54616	APSES-type DNA-binding domain	664	1
IPR001606	PF01388	ARID DNA-binding domain	612	0
IPR036887		APSES/Swi6	572	0
IPR037525	PF11754	Velvet domain	546	0
IPR002100	PF00319	SRF-type transcription factor (DNA-binding and dimerisation domain)	538	1
IPR013860	PF08550	GATA NRD	432	0
IPR018004	PF04383	KilA-N domain	426	1
IPR004181	PF02891	MIZ zinc finger	405	1
IPR039355		TF_GATA	382	0
IPR001083	PF00649	Copper fist DNA binding domain	372	1
IPR007889	PF05225	helix-turn-helix, Psq domain	347	1
IPR008967	PF00870	P53 DNA-binding domain	332	1
IPR018608		Pac2/Wor1	317	0
IPR024061	PF05224	NDT80 / PhoG like DNA-binding family	277	1
IPR009061	46955	Putative DNA-binding domain	270	1
IPR010982	PF13413	Lambda repressor-like, DNA-binding domain	270	1
IPR003656	PF02892	BED zinc finger	261	1
IPR003150	PF02257	RFX DNA-binding domain	255	1
IPR001387	PF01381	Helix-turn-helix	244	1
IPR004823	PF02969	TATA box binding protein associated factor (TAF)	243	1
IPR000967	PF01422	NF-X1 type zinc finger	231	1
IPR039327		Con7-like	223	0
IPR001289	PF02045	CCAAT-binding transcription factor (CBF-B/NF-YA) subunit B	221	1
IPR000814	PF00352	TATA-box binding	193	1
IPR010666	PF06839	GRF zinc finger	190	1
IPR000818	PF01285	TEA/ATTS domain family	189	1
IPR013256	PF08243	Chromatin SPT2	141	0
IPR003120	PF02200	Ste12	141	0
IPR010770	PF07093	SGT1 protein	131	1
IPR005011	PF03343	SART-1 family	129	1
IPR007196	PF04054	CCR4-Not complex component, Not1	126	1
IPR025659	54518	Transcriptional factor tubby, C-terminal domain	124	1
IPR013932	PF08623	TATA-binding protein interacting (TIP20)	118	1
IPR008895	PF05764	YL1 nuclear protein	117	1
IPR004198	PF02928	C5HC2 zinc finger	115	1
IPR018501	PF02791	DDT domain (new)	114	0
IPR009044	54447	ssDNA-binding transcriptional regulator domain	111	1
IPR007604	PF04516	CP2 transcription factor	99	1
IPR007396	PF04299	Putative FMN-binding domain	91	1
IPR009395	PF06320	GCN5-like protein 1 (GCN5L1)	88	1
IPR022793	PF05234	UAF complex subunit Rrn10	73	1
IPR018060	PF00165	Bacterial regulatory helix-turn-helix proteins, AraC family	70	1
IPR006856	PF04769	Mating-type protein MAT alpha 1	61	0
IPR006856	PF04769	Mating-type protein MAT alpha 1, HMG-box	61	1
IPR002059	PF00313	'Cold-shock' DNA-binding domain	54	1
IPR006780	PF04690	YABBY protein	26	1
IPR000005		Helix-turn-helix, AraC type	23	1
IPR004826	PF03131	bZIP Maf transcription factor	22	1
IPR003902	PF03615	GCM motif protein	19	1
IPR008917	47454	A DNA-binding domain in eukaryotic transcription factors	19	1
IPR004022	PF02791	DDT domain	15	1
IPR012294		Transcription factor TFIID, C-terminal/DNA glycosylase, N-terminal	13	1
IPR000835	PF01047	MarR family	12	1
IPR000792	PF00196	Bacterial regulatory proteins, luxR family	11	1
IPR002197	PF02954	Bacterial regulatory protein, Fis family	11	1
IPR003316	PF02319	E2F/DP family winged-helix DNA-binding domain	11	1
IPR003657	PF03106	WRKY DNA -binding domain	9	1
IPR000007	PF01167	Tub family	7	1
IPR000847	PF00126	Bacterial regulatory helix-turn-helix protein, lysR family	7	1
IPR015988	PF02864	STAT protein, DNA binding domain	6	1
IPR016032	46894	C-terminal effector domain of the bipartite response regulators	6	1
IPR001471	PF00847	AP2 domain	5	1
IPR002653	PF01754	A20-like zinc finger	5	1
IPR010921	PF01371	Trp repressor protein	5	1
IPR016177	54171	DNA-binding domain	5	1
IPR000418	PF00178	Ets-domain	3	1
IPR001523	PF00292	'Paired box' domain	3	1
IPR001867	PF00486	Transcriptional regulatory protein, C terminal	3	1
IPR005735	PF06943	LSD1 zinc finger	3	1
IPR000551	PF00376	MerR family regulatory protein	2	1
IPR000843	PF00356	Bacterial regulatory proteins, lacI family	2	1
IPR001845	PF01022	Bacterial regulatory protein, arsR family	2	1
IPR013019	56366	SMAD MH1 domain	2	1
IPR040822	PF18530	Swi6, N-terminal	2	0
IPR000281	PF01418	Helix-turn-helix domain, rpiR family	1	1
IPR000524	PF00392	Bacterial regulatory proteins, gntR family	1	1
IPR000944	PF02082	Transcriptional regulator	1	1
IPR001699	PF00907	T-box	1	1
IPR002577	PF01638	HxlR-like helix-turn-helix	1	1
IPR002831	PF01978	Sugar-specific transcriptional regulator TrmB	1	1
IPR003350	PF02376	CUT domain	1	1
IPR004210	PF02944	BESS motif	1	1
IPR004333	PF03110	SBP domain	1	1
IPR007492	PF04397	LytTr DNA-binding domain	1	1
IPR007797	PF05110	AF-4 proto-oncoprotein	1	1
IPR007985	PF05321	Haemolysin expression modulating protein	1	1
IPR010919	PF01342	SAND domain	1	1
IPR010985	47598	Ribbon-helix-helix	1	1
IPR011539	PF00554	Rel homology domain (RHD)	1	1
IPR000197	PF02135	TAZ zinc finger	0	1
IPR000327	PF00157	Pou domain - N-terminal to homeobox domain	0	1
IPR000770	PF01342	SAND domain	0	1
IPR000831	PF01371	Trp repressor protein	0	1
IPR001034	PF08220	DeoR-like helix-turn-helix domain	0	1
IPR001275	PF00751	DM DNA binding domain	0	1
IPR001346	PF00605	Interferon regulatory factor transcription factor	0	1
IPR001409	PF02155	Glucocorticoid receptor	0	1
IPR001628	PF00105	Zinc finger, C4 type (two domains)	0	1
IPR001808	PF00325	Bacterial regulatory proteins, crp family	0	1
IPR002084	PF01340	Met Apo-repressor, MetJ	0	1
IPR002481	PF01475	Ferric uptake regulator family	0	1
IPR002515	PF01530	Zinc finger, C2HC type	0	1
IPR002546	PF01586	Myogenic Basic domain	0	1
IPR003035	PF02042	RWP-RK domain	0	1
IPR003174	PF02232	Alpha trans-inducing protein (Alpha-TIF)	0	1
IPR003176	PF02236	Viral DNA-binding protein, all alpha domain	0	1
IPR003340	PF02362	B3 DNA binding domain	0	1
IPR003389	PF02456	Adenovirus IVa2 protein	0	1
IPR003441	PF02365	No apical meristem (NAM) protein	0	1
IPR003482	PF02467	Transcription factor WhiB	0	1
IPR003851	PF02701	Dof domain, zinc finger	0	1
IPR003853	PF02703	Early E1A protein	0	1
IPR004283	PF03041	lef-2	0	1
IPR004356	PF03333	Adhesin biosynthesis transcription regulatory protein	0	1
IPR004645	89915	DNA-binding protein Tfx	0	1
IPR005149	PF03551	Transcriptional regulator PadR-like family	0	1
IPR005206	PF03584	Herpesvirus ICP4-like protein N-terminal region	0	1
IPR005224	PF03749	Sugar fermentation stimulation protein	0	1
IPR005333	PF03634	TCP family transcription factor	0	1
IPR005559	PF03859	CG-1 domain	0	1
IPR005569	PF03869	Arc-like DNA binding domain	0	1
IPR005650	PF03965	Penicillinase repressor	0	1
IPR006199	PF01726	LexA DNA binding domain	0	1
IPR006455		ZF-HD plant_spec	0	1
IPR006458	PF04844	Ovate	0	1
IPR006734	PF04640	PLATZ transcription factor	0	1
IPR006779	PF04689	DNA binding protein S1FA	0	1
IPR006834	PF04745	VITF-3 subunit protein	0	1
IPR006848	PF04761	Lactococcus bacteriophage putative transcription regulator	0	1
IPR006923	PF04838	Baculoviridae late expression factor 5	0	1
IPR007031	PF04947	Poxvirus Late Transcription Factor VLTF3 like	0	1
IPR007050	PF04967	HTH DNA binding domain	0	1
IPR007159	PF04014	SpoVT / AbrB like domain	0	1
IPR007168	PF04024	PspC domain	0	1
IPR007360	PF04247	Invasion gene expression up-regulator, SirB	0	1
IPR007448	PF04353	Regulator of RNA polymerase sigma(70) subunit, Rsd/AlgQ	0	1
IPR007532	PF04441	Poxvirus early transcription factor (VETF), large subunit	0	1
IPR007592	PF04504	GLABROUS1 enhancer-binding protein family	0	1
IPR007684	PF04606	Phage transcriptional activator, Ogr/Delta	0	1
IPR007737	PF05043	Mga helix-turn-helix domain	0	1
IPR007738	PF05044	Homeobox prospero-like protein (PROX1)	0	1
IPR007911		Flagellar transcriptional activator	0	1
IPR023559	PF05247	Flagellar transcriptional activator (FlhD)	0	1
IPR007944	PF05280	Flagellar transcriptional activator (FlhC)	0	1
IPR007954	PF05290	Baculovirus immediate-early protein (IE-0)	0	1
IPR007975	PF05311	Baculovirus 33KDa late protein (PP31)	0	1
IPR008463	PF05848	Firmicute transcriptional repressor of class III stress genes (CtsR)	0	1
IPR008540	PF05687	BES1/BZR1 plant transcription factor, N-terminal	0	1
IPR008648	PF05459	Herpesvirus transcriptional regulator family	0	1
IPR008771	PF05464	Phi-29-like late genes activator (early protein GP4)	0	1
IPR008789	PF05718	Poxvirus intermediate transcription factor	0	1
IPR008807	PF05443	ROS/MUCR transcriptional regulator protein	0	1
IPR009300	PF06116	Transcriptional activator RinB	0	1
IPR009508	PF06573	Churchill protein	0	1
IPR009594	PF06719	AraC-type transcriptional regulator N-terminus	0	1
IPR009638	PF06818	Fez1	0	1
IPR009986	PF07417	Transcriptional regulator Crl	0	1
IPR010312	PF06018	CodY GAF-like domain	0	1
IPR010330	PF06054	Competence protein CoiA-like family	0	1
IPR010399	PF06200	Tify plant TF	0	1
IPR010461	PF06338	ComK protein	0	1
IPR011615	PF00870	P53 DNA-binding domain	0	1
IPR011660	PF07704	Rv0623-like transcription factor	0	1
IPR011681	PF07750	GcrA cell cycle regulator	0	1
IPR011686	PF07764	Omega Transcriptional Repressor	0	1
IPR012682	PF01056	Myc amino-terminal region	0	1
IPR012909	PF07879	PHB/PHA accumulation regulator DNA-binding domain	0	1
IPR013196	PF08279	HTH domain	0	1
IPR013198	PF08222	CodY helix-turn-helix domain	0	1
IPR013199	PF08280	M protein trans-acting positive regulator (MGA) HTH domain	0	1
IPR013236	PF08270	M protein trans-acting positive regulator (MGA) PRD domain	0	1
IPR013524	PF00853	Runt domain	0	1
IPR013742	PF08536	Whirly plant_spec_TF	0	1
IPR013801	PF02864	STAT protein, DNA binding domain	0	1
IPR013854	PF03299	Transcription factor AP-2	0	1
IPR014855	PF08744	Plant transcription factor NOZZLE	0	1
IPR015241	PF09158	Bacteriophage T4, MotA, transcription regulator C-terminal	0	1
IPR020900	PF01316	Arginine repressor, DNA binding domain	0	1
IPR022687	PF01325	Iron dependent repressor, N-terminal DNA binding domain	0	1
IPR024684	PF06069	PerC transcriptional activator	0	1
IPR019102	PF09667	HMG box transcription factor BBX, domain of unknown function DUF2028	0	0
#IPR012340		nucleic acid binding proteins	NA	1
#IPR001878		CCHC/Zn Knuckle	NA	1
